# Integrating RNA Structure and Protein Interactions to Uncover the Mechanisms of Viral and Cellular IRES Function

**DOI:** 10.1101/2025.08.29.673120

**Authors:** Riccardo Delli Ponti, Andrea Vandelli, Laura Broglia, Gian Gaetano Tartaglia

**Author notes:** These authors contributed equally.

## Abstract

**Background:** RNAs fold into complex structures that critically influence gene expression. A prominent class of regulatory elements resides in the 5′ untranslated region (5′ UTR), where internal ribosome entry sites (IRESs) promote cap-independent translation by directly engaging the ribosome. First discovered in viral genomes, IRESs have been classified into four types according to their structural compactness and factor requirements. While viral IRESs are well studied, cellular IRESs remain poorly understood: they display limited sequence conservation, reduced structural compactness, and variable dependence on auxiliary RNA-binding proteins known as IRES trans-acting factors (ITAFs). Whether their activity relies mainly on RNA structure or protein assistance remains unresolved. Here, we present a computational framework that combines *in silico* mutagenesis and RNA–protein interaction profiling to investigate IRES mechanisms and guide the design of synthetic elements.

**Results:** Using the Hepatitis C Virus (HCV) IRES as a benchmark, we performed systematic single-nucleotide mutagenesis coupled with structural predictions. Mutations were classified as synonymous or non-synonymous based on their effect on the secondary structure. The HCV IRES showed overall robustness, but the domain interacting with eIF3 was particularly sensitive, consistent with its essential role in translation initiation. Extending this approach to other viral IRES families revealed distinct profiles of resilience: Aphthoviruses retained structural integrity despite extensive sequence variation, whereas Cripaviruses displayed higher variability. We then applied the same analysis to cellular IRESs, which proved more structurally sensitive, suggesting stronger reliance on cofactor support. To probe this connection, we used the *cat*RAPID approach to predict interactions with translation-related proteins. The method distinguished IRESs with known ITAF binding, such as PTBP1, and highlighted stability-promoting mutations that increased the predicted affinity for translation factors.

**Conclusions:** Our *in silico* analysis indicates that mutational tolerance mirrors IRES cofactor dependence: compact viral IRESs are structurally robust, whereas non-viral IRESs are more reliant on protein interactions. By linking structure prediction with interaction profiling, we identify variants that both stabilize IRESs and improve binding to ITAFs or translation factors. This framework provides mechanistic insight into sequence–structure–function relationships and supports the rational design of synthetic IRES elements for therapeutic and biotechnological applications.
