## Supplementary Table 2 for "Integrating RNA Structure and Protein Interactions to Uncover the Mechanisms of Viral and Cellular IRES Function"

### Sheet: Sheet1
Uniprot ID	N of species (cluster 100)	N of species (cluster 90)
O00571	20	90
P05198	17	209
P05455	3	24
P07910	15	129
P14866	14	93
P19338	0	20
P26373	0	23
P26599	3	15
P41250	0	33
P61978	53	136
P63244	165	165
P78344	3	4
Q07666	12	28
Q13283	3	42
Q14152	0	118
Q15365	96	109
Q15366	41	113
Q8TEQ6	0	3
Q9BUQ8	5	115
Q9H0U4	60	85
Q9NR30	0	22
Q9UQ80	8	99
